# Extracellular Vesicles heterogeneity through the lens of multiomics

**DOI:** 10.1101/2024.08.14.607999

**Authors:** Taylon F Silva, Elizabeth Hutchins, Wenyan Zhao, Yari Ciani, Minhyung Kim, Emily Ko, Javier Mariscal, Zhuyu Qiu, Agnes Kittel, Bo Zhou, Yang Wang, Megan Hall, Francesca Galasso, Rebecca Reiman, Michael R Freeman, Sarah Parker, Jennifer Van Eyk, Wei Yang, Edwin Posadas, Jlenia Guarnerio, John Nolan, Clotilde Théry, Andries Zijlstra, Shannon Stott, Sungyong You, Francesca Demichelis, Paul C Boutros, Kendall Van Keuren-Jensen, Dolores Di Vizio

## Abstract

Extracellular vesicles (EVs) are heterogenous in size, biogenesis, cargo and function. Beside small EVs, aggressive tumor cells release a population of particularly large EVs, namely large oncosomes (LO). This study provides the first resource of label-free quantitative proteomics of LO and small EVs obtained from distinct cancer cell types (prostate, breast, and glioma). This dataset was integrated with a SWATH Proteomic assay on LO, rigorously isolated from the plasma of patients with metastatic prostate cancer (PC). Proteins enriched in LO, which were identified also at the RNA level, and found in plasma LO significantly correlated with PC progression. Single EV RNA-Seq of the PC cell-derived LO confirmed some of the main findings from the bulk RNA-Seq, providing first evidence that single cell technologies can be successfully applied to EVs. This multiomics resource of cancer EVs can be leveraged for developing a multi-analyte approach for liquid biopsy.
