## Supplemental tables for "Extracellular Vesicles heterogeneity through the lens of multiomics"

### Sheet: S2_sEV-RNAseq_metrics_summary
Estimated Number of Cells	77.499
Mean Reads per Cell	3.648
Median Genes per Cell	32
Number of Reads	282,738,946
Valid Barcodes	97.8%
Sequencing Saturation	98.2%
Q30 Bases in Barcode	95.5%
Q30 Bases in RNA Read	92.5%
Q30 Bases in UMI	95.1%
Reads Mapped to Genome	86.0%
Reads Mapped Confidently to Genome	80.4%
Reads Mapped Confidently to Intergenic Regions	2.3%
Reads Mapped Confidently to Intronic Regions	2.1%
Reads Mapped Confidently to Exonic Regions	75.9%
Reads Mapped Confidently to Transcriptome	73.8%
Reads Mapped Antisense to Gene	0.7%
Fraction Reads in Cells	92.8%
Total Genes Detected	15.921
Median UMI Counts per Cell	38

### Sheet: S3_percentage_positive_drops
Threshold for positivity (number of reads)	LO%	SO%	LOsign%	LO/SO%	MT%	LO/MT%	SO/MT%	LOsign/MT%	negative%
1	1.98	7.15	47	0.15	16.3	0.392	1.42	8.6	41.9
2	0.0963	0.873	19.7	0.000982	3.21	0.0108	0.057	0.876	77.3
3	0.00688	0.136	8.2	0	1.03	0.000982	0.00786	0.167	90.8
5	0	0.00295	1.46	0	0.359	0	0.000982	0.0314	98.2
10	0	0	0.0491	0	0.0815	0	0	0.000982	99.9
20	0	0	0.00196	0	0.0157	0	0	0	100
50	0	0	0	0	0.00196	0	0	0	100

### Sheet: S4_markers_of_clusters
cluster	gene	symbol	p_val	avg_log2FC	pct.1	pct.2	p_val_adj
1	ENSG00000137818	RPLP1	0	0.958441	0.985	0.51	0
2	ENSG00000143545	RAB13	2.7356e-68	0.453322	0.998	0.717	4.4139e-64
3	ENSG00000197956	S100A6	6.19429e-06	0.47339	0.562	0.498	0.0999449
3	ENSG00000174748	RPL15	0.00432173	0.494803	0.251	0.204	1
4	ENSG00000269028	MTRNR2L12	3.69948e-228	3.04082	1	0.121	5.96911e-224
4	ENSG00000143545	RAB13	4.14194e-07	0.350102	1	0.762	0.00668303
5	ENSG00000269028	MTRNR2L12	1.32072e-116	2.97686	1	0.128	2.13098e-112
5	ENSG00000137818	RPLP1	1.84328e-10	0.749358	1	0.647	2.97413e-06
5	ENSG00000173113	TRMT112	0.00815524	0.822422	0.266	0.165	1
6	ENSG00000198712	MT-CO2	6.23114e-164	3.90184	0.981	0.06	1.00539e-159
6	ENSG00000143545	RAB13	6.42988e-05	0.748063	1	0.765	1

### Sheet: S5_markers_of_clusters_LO_only
cluster	gene	symbol	p_val	avg_log2FC	pct.1	pct.2	p_val_adj
0	ENSG00000197956	S100A6	4.98531e-12	1.34486	0.331	0.161	8.0438e-08
0	ENSG00000137818	RPLP1	1.11568e-07	0.826725	0.474	0.333	0.00180015
0	ENSG00000143545	RAB13	4.7904e-05	0.345148	0.547	0.396	0.772932
0	ENSG00000197756	RPL37A	6.05399e-05	0.326882	0.295	0.191	0.976812
0	ENSG00000213741	RPS29	0.000136799	0.610601	0.294	0.2	1
0	ENSG00000173848	NET1	0.00806559	0.482711	0.254	0.191	1
1	ENSG00000198804	MT-CO1	2.74746e-87	5.79792	0.273	0.009	4.43303e-83
1	ENSG00000269028	MTRNR2L12	7.85829e-59	3.2581	0.393	0.07	1.26793e-54
1	ENSG00000255823	MTRNR2L8	3.4352e-11	0.798615	0.425	0.232	5.54269e-07
1	ENSG00000143545	RAB13	3.87143e-06	0.429694	0.618	0.499	0.0624656
2	ENSG00000256045	MTRNR2L10	1.77168e-36	3.47837	0.461	0.124	2.85861e-32
2	ENSG00000120738	EGR1	1.4396e-31	3.66091	0.299	0.054	2.32279e-27
2	ENSG00000138326	RPS24	1.31175e-06	0.283285	0.104	0.321	0.0211651

### Sheet: S6_MT_markers
ENSG	SYMBOL
ENSG00000198888	MT-ND1
ENSG00000198763	MT-ND2
ENSG00000198804	MT-CO1
ENSG00000198712	MT-CO2
ENSG00000228253	MT-ATP8
ENSG00000198899	MT-ATP6
ENSG00000198938	MT-CO3
ENSG00000198840	MT-ND3
ENSG00000212907	MT-ND4L
ENSG00000198886	MT-ND4
ENSG00000198786	MT-ND5
ENSG00000198695	MT-ND6
ENSG00000198727	MT-CYB

### Sheet: S7_LO_markers
ENSG	SYMBOL
ENSG00000151632	AKR1C2
ENSG00000229278	AL133353.1
ENSG00000078401	EDN1
ENSG00000120738	EGR1
ENSG00000118972	FGF23
ENSG00000131203	IDO1
ENSG00000233901	LINC01503
ENSG00000256045	MTRNR2L10
ENSG00000255823	MTRNR2L8
ENSG00000253767	PCDHGA8
ENSG00000123610	TNFAIP6

### Sheet: S8_sEVs_markers
ENSG	SYMBOL
ENSG00000244055	AC007566.1
ENSG00000175414	ARL10
ENSG00000105409	ATP1A3
ENSG00000196421	C20orf204
ENSG00000226800	CACTIN-AS1
ENSG00000103196	CRISPLD2
ENSG00000138798	EGF
ENSG00000186998	EMID1
ENSG00000169122	FAM110B
ENSG00000186564	FOXD2
ENSG00000233396	LINC01719
ENSG00000160396	HIPK4
ENSG00000197153	HIST1H3J
ENSG00000116852	KIF21B
ENSG00000111716	LDHB
ENSG00000214184	GCC2-AS1
ENSG00000178026	LRRC75B
ENSG00000166343	MSS51
ENSG00000067141	NEO1
ENSG00000240694	PNMA2
ENSG00000285437	POLR2J3
ENSG00000119943	PYROXD2
ENSG00000108352	RAPGEFL1
ENSG00000187051	RPS19BP1
ENSG00000104888	SLC17A7
ENSG00000179542	SLITRK4
ENSG00000173320	STOX2
ENSG00000060140	STYK1
ENSG00000185880	TRIM69
ENSG00000236104	ZBTB22
ENSG00000206077	ZDHHC11B
ENSG00000265763	ZNF488
ENSG00000259291	ZNF710-AS1

### Sheet: S9_LO_vs_sEVs_DEGS
ENSG	SYMBOL
ENSG00000187608	ISG15
ENSG00000142669	SH3BGRL3
ENSG00000197747	S100A10
ENSG00000034510	TMSB10
ENSG00000138778	CENPE
ENSG00000225921	NOL7
ENSG00000075624	ACTB
ENSG00000011426	ANLN
ENSG00000106211	HSPB1
ENSG00000215183	MSMP
ENSG00000172531	PPP1CA
ENSG00000139289	PHLDA1
ENSG00000122966	CIT
ENSG00000150991	UBC
ENSG00000140319	SRP14
ENSG00000140264	SERF2
ENSG00000170315	UBB
ENSG00000101608	MYL12A
ENSG00000118680	MYL12B
ENSG00000179218	CALR
ENSG00000130513	GDF15
ENSG00000100097	LGALS1
ENSG00000205542	TMSB4X
